# A chromosome-length genome assembly and annotation of blackberry (*Rubus argutus*, cv. ‘Hillquist’)

**DOI:** 10.1101/2022.04.28.489789

**Authors:** Tomáš Brůna, Rishi Aryal, Olga Dudchenko, Daniel James Sargent, Daniel Mead, Matteo Buti, Andrea Cavallini, Timo Hytönen, Javier Andrés, Melanie Pham, David Weisz, Flavia Mascagni, Gabriele Usai, Lucia Natali, Nahla Bassil, Gina E. Fernandez, Alexandre Lomsadze, Mitchell Armour, Bode Olukolu, Thomas Poorten, Caitlin Britton, Jahn Davik, Hamid Ashrafi, Erez Lieberman Aiden, Mark Borodovsky, Margaret Worthington

## Abstract

**Background:** Blackberries (*Rubus* spp.) are the fourth most economically important berry crop worldwide. Genome assemblies and annotations have been developed for *Rubus* species in subgenus *Idaeobatus*, including black raspberry (*R. occidentalis*), red raspberry (*R. idaeus*), and *R. chingii*, but very few genomic resources exist for blackberries and their relatives in subgenus *Rubus*.

**Findings:** Here we present a chromosome-length assembly and annotation of the diploid blackberry germplasm accession ‘Hillquist’ (*R. argutus*). ‘Hillquist’ is the only known source of primocane-fruiting (annual-fruiting) in tetraploid fresh-market blackberry breeding programs and is represented in the pedigree of many important cultivars worldwide. The ‘Hillquist’ assembly, generated using PacBio long reads scaffolded with Hi-C sequencing, consisted of 298 Mb, of which 270 Mb (90%) was placed on seven chromosome-length scaffolds with an average length of 38.6 Mb. Approximately 52.8% of the genome was composed of repetitive elements. The genome sequence was highly collinear with a novel maternal haplotype-resolved linkage map of the tetraploid blackberry selection A-2551TN and genome assemblies of *R. chingii* and red raspberry. A total of 38,503 protein-coding genes were predicted using the assembly and Iso-Seq and RNA-seq data, of which 72% were functionally annotated.

**Conclusions:** The utility of the ‘Hillquist’ genome has been demonstrated here by the development of the first genotyping-by-sequencing based linkage map of tetraploid blackberry and the identification of several possible candidate genes for primocane-fruiting within the previously mapped locus. This chromosome-length assembly will facilitate future studies in *Rubus* biology, genetics, and genomics and strengthen applied breeding programs.
