## Supplemental Table S3 for "A chromosome-length genome assembly and annotation of blackberry (*Rubus argutus*, cv. ‘Hillquist’)"

### Sheet: Sheet1
Supplemental Table S3. Depth of genotyping-by-sequencing read coverage in the parents and F1 progeny of the A-2551TN x APF-259TN mapping population and percent of reads aligning to unique positions in the R. argutus and R. occidentalis reference genomes.
	R. argutus alignment				R. occidentalis alignment
Genotype	Total read count	Mapped reads	Percentage of mapped reads		Total read count	Mapped reads	Percentage of mapped reads
A-2551TN	6478780	5453671	0.8418		6462605	4266663	0.6602
APF-259TN	6958380	6046229	0.8689		6942148	4767459	0.6867
1	1801505	1452765	0.8064		1798757	1041936	0.5793
3	2297995	1975470	0.8596		2293834	1578170	0.688
4	1090755	834790	0.7653		1087914	631750	0.5807
5	3492524	2966980	0.8495		3484144	2320117	0.6659
6	1696329	1495461	0.8816		1692284	1193139	0.705
7	1750578	1547493	0.884		1746070	1230211	0.7046
8	1696006	1505879	0.8879		1691497	1213567	0.7175
9	1735215	1522589	0.8775		1730936	1226017	0.7083
10	1889128	1659359	0.8784		1884962	1345989	0.7141
11	2327118	1996924	0.8581		2321529	1542936	0.6646
12	2289843	1997518	0.8723		2283972	1563071	0.6844
13	2414845	2097325	0.8685		2408921	1637528	0.6798
14	2614043	2294346	0.8777		2606816	1785283	0.6849
15	3559818	3088087	0.8675		3551372	2398953	0.6755
16	1144771	990840	0.8655		1141364	749986	0.6571
17	1218395	1042251	0.8554		1214686	773673	0.6369
18	2049309	1767664	0.8626		2043976	1404026	0.6869
19	1686748	876619	0.5197		1683755	653956	0.3884
20	2120728	1832286	0.864		2114868	1466564	0.6935
21	2108185	1842547	0.874		2103080	1459000	0.6937
22	2631291	2339327	0.889		2624334	1814210	0.6913
24	2037021	1799033	0.8832		2031306	1411999	0.6951
25	2412700	2122540	0.8797		2406459	1631291	0.6779
26	647215	566087	0.8747		646404	461091	0.7133
27	2794200	2384800	0.8535		2788093	1882550	0.6752
28	2156451	1826438	0.847		2152132	1420707	0.6601
30	2444076	1963354	0.8033		2440567	1448170	0.5934
31	2702104	2378009	0.8801		2695222	1829493	0.6788
33	2330408	2018642	0.8662		2323772	1569763	0.6755
34	2542476	2168845	0.853		2536377	1694940	0.6683
36	1720637	1502815	0.8734		1715788	1158965	0.6755
37	1641905	1315450	0.8012		1638400	1030592	0.629
39	1750646	1551963	0.8865		1746881	1255616	0.7188
41	2317526	2068045	0.8924		2312388	1671147	0.7227
44	2377999	2004242	0.8428		2373468	1511583	0.6369
45	1223738	1073427	0.8772		1220133	812462	0.6659
46	2600909	2255165	0.8671		2594871	1747827	0.6736
47	1705813	1507031	0.8835		1700787	1170584	0.6883
48	1775820	1566477	0.8821		1771711	1226241	0.6921
49	1667671	1464637	0.8783		1663089	1125781	0.6769
50	1790076	1580533	0.8829		1784905	1269888	0.7115
51	1885412	1668932	0.8852		1881731	1342527	0.7135
53	2434536	2161162	0.8877		2427594	1688095	0.6954
54	1726687	1532591	0.8876		1721490	1236556	0.7183
56	2805953	2437997	0.8689		2798131	1904428	0.6806
57	1812253	1606206	0.8863		1807893	1277770	0.7068
58	2084694	1820898	0.8735		2079639	1431221	0.6882
59	2779291	2394797	0.8617		2772640	1862194	0.6716
61	2505385	2183181	0.8714		2499250	1693382	0.6776
62	2952712	2499663	0.8466		2946157	1958520	0.6648
63	2609383	2252963	0.8634		2603192	1745954	0.6707
64	2324293	1945010	0.8368		2319995	1563252	0.6738
65	1640348	1471668	0.8972		1636412	1178383	0.7201
66	2482437	2179059	0.8778		2475433	1705353	0.6889
67	1792949	1595307	0.8898		1788232	1282808	0.7174
68	1505726	1353020	0.8986		1501234	1082158	0.7208
69	1625999	1450657	0.8922		1621691	1182365	0.7291
70	2132534	1857081	0.8708		2126091	1446390	0.6803
71	2228757	1944619	0.8725		2221867	1503501	0.6767
72	1237638	1097561	0.8868		1234350	849923	0.6886
73	1108366	968909	0.8742		1105308	750772	0.6792
74	3259436	2828435	0.8678		3251064	2217629	0.6821
76	3777	3217	0.8517		3775	2623	0.6948
78	2729300	2344048	0.8588		2723430	1847017	0.6782
79	2648184	2352855	0.8885		2642528	1856392	0.7025
81	2326466	1952178	0.8391		2320700	1530080	0.6593
84	521136	472548	0.9068		519409	362248	0.6974
85	1455773	1243985	0.8545		1451759	966720	0.6659
86	2541275	2230681	0.8778		2534442	1751936	0.6913
87	2485939	2159715	0.8688		2480168	1710073	0.6895
88	1695326	1465777	0.8646		1690998	1124094	0.6648
89	2981709	2529559	0.8484		2974434	1966819	0.6612
90	2859839	2404186	0.8407		2852104	1869811	0.6556
91	2442150	2083560	0.8532		2436546	1628888	0.6685
92	2093635	1851511	0.8844		2088294	1408208	0.6743
93	2210729	1935518	0.8755		2206527	1514039	0.6862
94	1729439	1473909	0.8522		1724731	1150778	0.6672
95	2305808	2014072	0.8735		2299326	1559472	0.6782
97	2341174	2074312	0.886		2334666	1622638	0.695
100	2782018	2307305	0.8294		2775011	1814041	0.6537
101	1405680	1188222	0.8453		1403804	859847	0.6125
102	2328809	2049607	0.8801		2323347	1604942	0.6908
103	2397219	2053428	0.8566		2392122	1592429	0.6657
104	1924321	1707276	0.8872		1919886	1342914	0.6995
105	2120265	1687579	0.7959		2116474	1213840	0.5735
107	2107083	1786364	0.8478		2102194	1364764	0.6492
108	2259657	1985233	0.8786		2254883	1545532	0.6854
110	2469829	2165066	0.8766		2463730	1698556	0.6894
111	1797594	1119134	0.6226		1793624	848553	0.4731
112	1410808	1264031	0.896		1407763	1009108	0.7168
114	1507357	982186	0.6516		1503771	745922	0.496
115	1542370	1383390	0.8969		1537584	1109595	0.7216
117	2774287	2351593	0.8476		2767154	1831057	0.6617
118	1785384	1583449	0.8869		1780537	1269880	0.7132
119	1979021	1748447	0.8835		1973730	1389455	0.704
120	1984459	1768552	0.8912		1978749	1392542	0.7037
121	2293327	1987207	0.8665		2286547	1536058	0.6718
122	2754623	2434154	0.8837		2746180	1880774	0.6849
123	1617952	1410927	0.872		1613857	1108736	0.687
124	1912516	1688800	0.883		1907824	1335929	0.7002
125	1501399	1001993	0.6674		1498307	762697	0.509
126	370809	331299	0.8934		370442	275243	0.743
127	1326158	1183684	0.8926		1322038	961587	0.7274
129	1477469	1324199	0.8963		1472339	1063766	0.7225
130	1657065	1472495	0.8886		1652160	1183251	0.7162
131	2602240	2277729	0.8753		2595457	1790228	0.6898
132	2423777	2098429	0.8658		2418300	1614744	0.6677
133	1160537	1017638	0.8769		1157089	750749	0.6488
134	1816994	1582119	0.8707		1813219	1256266	0.6928
135	134852	116823	0.8663		134686	97252	0.7221
136	2391688	2098702	0.8775		2386215	1640525	0.6875
137	969772	876502	0.9038		967309	700785	0.7245
138	2157778	1413952	0.6553		2153695	964172	0.4477
139	2670672	2289734	0.8574		2664339	1777333	0.6671
140	77240	69587	0.9009		77095	58833	0.7631
141	2276954	2006524	0.8812		2270870	1578149	0.695
142	2072500	1731750	0.8356		2066608	1382840	0.6691
144	1069600	954164	0.8921		1067054	781142	0.7321
145	2611188	2190977	0.8391		2603991	1716602	0.6592
146	1473957	1322610	0.8973		1470208	1068371	0.7267
147	1591571	1394847	0.8764		1587696	1070837	0.6745
148	527729	468702	0.8881		526876	383353	0.7276
149	2268293	1950929	0.8601		2263057	1501575	0.6635
150	1643751	1470441	0.8946		1639637	1147617	0.6999
152	191171	171671	0.898		190783	134930	0.7072
153	1742295	1529880	0.8781		1737190	1207717	0.6952
155	2036955	1763356	0.8657		2031115	1367365	0.6732
156	2278660	1974657	0.8666		2273151	1513489	0.6658
157	1769810	1553226	0.8776		1763872	1231446	0.6981
159	431815	397560	0.9207		431013	333538	0.7738
160	1589257	1356038	0.8533		1584753	1040892	0.6568
161	1773524	1568960	0.8847		1768765	1265025	0.7152
162	1630231	1432705	0.8788		1626567	1135225	0.6979
163	1660328	1417970	0.854		1656404	1123802	0.6785
165	2067314	1805779	0.8735		2061211	1410843	0.6845
166	1844392	1613225	0.8747		1839633	1291526	0.7021
167	2294678	2008260	0.8752		2289581	1504548	0.6571
168	2020872	1751810	0.8669		2015844	1391877	0.6905
169	1966070	1740528	0.8853		1960163	1404585	0.7166
170	2080805	1779127	0.855		2074561	1426011	0.6874
172	1421527	1276637	0.8981		1418194	1018258	0.718
173	2058785	1781803	0.8655		2052309	1428269	0.6959
174	1794700	1580242	0.8805		1790445	1232390	0.6883
175	1902363	1685715	0.8861		1896107	1343948	0.7088
176	2413516	2072098	0.8585		2407566	1612694	0.6698
177	2486671	2167341	0.8716		2479841	1657207	0.6683
178	1806049	1560343	0.864		1801725	1246499	0.6918
179	1992530	1701348	0.8539		1987546	1309559	0.6589
180	2259243	1934932	0.8565		2253354	1518806	0.674
181	1718145	1480846	0.8619		1713576	1166799	0.6809
182	2066530	1804036	0.873		2060864	1399106	0.6789
184	44162	39976	0.9052		43901	31330	0.7137
185	2007151	1742230	0.868		2001699	1396936	0.6979
186	2648561	2292106	0.8654		2640993	1790038	0.6778
188	1810292	1585036	0.8756		1805230	1285849	0.7123
190	1512241	1338686	0.8852		1507870	1085008	0.7196
191	2166062	1822222	0.8413		2160240	1397598	0.647
192	1904478	1650059	0.8664		1899691	1290992	0.6796
193	2324339	2042473	0.8787		2318064	1567295	0.6761
194	214408	188642	0.8798		213952	147451	0.6892
195	2103080	1845961	0.8777		2098356	1430241	0.6816
197	470861	426624	0.9061		469927	342089	0.728
199	1178130	1028160	0.8727		1174791	756260	0.6437
200	1251075	1016132	0.8122		1247420	750156	0.6014
201	1692625	1480166	0.8745		1687788	1209633	0.7167
203	1990949	1770996	0.8895		1985354	1360290	0.6852
206	1910498	1663059	0.8705		1905243	1263081	0.663
207	1027695	937234	0.912		1024630	729225	0.7117
211	1572910	1338043	0.8507		1569084	1004178	0.64
217	1751779	1500339	0.8565		1747173	1169131	0.6692
218	1929439	1231478	0.6383		1926025	835924	0.434
219	2187576	1915255	0.8755		2181880	1454537	0.6666
220	1276	1094	0.8574		1274	942	0.7394
222	2172682	1855129	0.8538		2166797	1481191	0.6836
225	1485547	1322679	0.8904		1482253	1074556	0.7249
226	2108076	1870742	0.8874		2102697	1465962	0.6972
227	1967829	1753253	0.891		1963035	1421566	0.7242
228	1782602	1526496	0.8563		1778183	1235630	0.6949
229	1465969	820294	0.5596		1463772	619746	0.4234
230	2302532	2034016	0.8834		2296971	1621512	0.7059
231	1429652	988775	0.6916		1426797	749374	0.5252
233	2410994	2123295	0.8807		2405541	1699845	0.7066
234	630158	568330	0.9019		629451	470216	0.747
235	2706940	2346638	0.8669		2700595	1854372	0.6867
236	1401982	983069	0.7012		1398650	745797	0.5332
237	2862717	2430670	0.8491		2856371	1902851	0.6662
238	1760800	1067567	0.6063		1756892	788414	0.4488
239	2803780	2442686	0.8712		2797030	1916392	0.6852
241	1727127	1526081	0.8836		1722877	1219034	0.7076
242	1474533	1284075	0.8708		1471001	980059	0.6663
243	1951124	1701168	0.8719		1945974	1353674	0.6956
244	2456048	2159339	0.8792		2449704	1699289	0.6937
245	1116072	946634	0.8482		1113126	714090	0.6415
246	1211276	1077399	0.8895		1208085	828685	0.6859
247	2259107	1978751	0.8759		2253505	1548982	0.6874
248	2584533	2160499	0.8359		2577824	1670701	0.6481
250	1944366	1699515	0.8741		1939526	1334809	0.6882
251	2441392	2112896	0.8654		2436670	1667613	0.6844
253	951058	782075	0.8223		948948	598937	0.6312
254	1413531	1233689	0.8728		1410247	970394	0.6881
256	2278671	2023678	0.8881		2273321	1603334	0.7053
257	1413509	1209654	0.8558		1409221	908703	0.6448
258	2794198	2411275	0.863		2786975	1895478	0.6801
259	2451748	2098891	0.8561		2444701	1653028	0.6762
260	1634187	963075	0.5893		1631096	727535	0.446
261	1999764	1780292	0.8903		1995168	1374169	0.6887
262	2275078	2017287	0.8867		2269028	1572425	0.693
263	2567	2283	0.8894		2572	1891	0.7352
265	2862575	2491651	0.8704		2855151	1937805	0.6787
266	1935028	1654653	0.8551		1930694	1258620	0.6519
269	1517885	1262835	0.832		1513465	950597	0.6281
270	1740239	1538480	0.8841		1736589	1216220	0.7003
272	2062921	1709653	0.8288		2059670	1208991	0.587
273	1369612	1160173	0.8471		1365520	846293	0.6198
274	1989208	1783274	0.8965		1984783	1375907	0.6932
276	1985408	1697609	0.855		1981621	1220639	0.616
277	2158038	1897025	0.8791		2151240	1474112	0.6852
279	2665453	2351193	0.8821		2658661	1835203	0.6903
280	2021524	1498692	0.7414		2018169	1030199	0.5105
282	1150930	1002694	0.8712		1147535	748400	0.6522
283	1803506	1506327	0.8352		1799585	1178047	0.6546
285	1486674	1288556	0.8667		1483603	949590	0.6401
286	2055372	1817169	0.8841		2051004	1435892	0.7001
287	2254324	1945757	0.8631		2249339	1517146	0.6745
288	2388509	2095500	0.8773		2382780	1675027	0.703
289	2823145	2459254	0.8711		2815234	1900019	0.6749
290	717255	650237	0.9066		715127	526099	0.7357
292	2420750	2093839	0.865		2415218	1630365	0.675
294	1911302	1596285	0.8352		1908507	1129653	0.5919
295	1790761	1529819	0.8543		1786457	1175563	0.658
296	2574092	2265569	0.8801		2568478	1763905	0.6868
297	2192462	1932313	0.8813		2187318	1496142	0.684
298	2291989	1990410	0.8684		2285542	1537679	0.6728
299	2608873	2289741	0.8777		2603907	1792737	0.6885
300	1899259	1478376	0.7784		1895589	1039093	0.5482
301	2410351	2039553	0.8462		2404154	1584910	0.6592
302	2654366	2242882	0.845		2648527	1800242	0.6797
303	2308017	2016867	0.8739		2301590	1560181	0.6779
304	2477190	2202200	0.889		2471159	1726567	0.6987
305	2225092	1946660	0.8749		2220524	1544351	0.6955
306	2491978	2193329	0.8802		2484935	1728926	0.6958
307	2083868	1797595	0.8626		2077980	1443146	0.6945
309	1032756	905516	0.8768		1029946	691041	0.6709
312	660074	594457	0.9006		659088	481979	0.7313
313	2224422	1949000	0.8762		2218514	1510338	0.6808
314	2408216	2110219	0.8763		2401792	1630663	0.6789
315	1561010	1383503	0.8863		1558026	1107522	0.7108
318	3213837	2791600	0.8686		3205636	2169799	0.6769
319	1490569	1294438	0.8684		1486768	986804	0.6637
321	3177321	2816204	0.8863		3169751	2207669	0.6965
